# *Caenorhabditis elegans* HLH-30/TFEB has age-dependent effects on the transcriptome and is required for normal progeny number and larval survival under basal growth conditions

**DOI:** 10.64898/2026.11.19.767989

**Authors:** Ruiling Zhong, Sherlyn P. Wijaya, Ray A. O. Sinurat, Serenity D. Her, Qiyue Ying, Claire E. Richardson

## Abstract

**Background:** The transcription factor TFEB/HLH-30 is a well-established regulator of autophagy and lysosomal biogenesis during starvation and stress, and it plays important roles in development and homeostasis. Our previous work demonstrated that *Caenorhabditis elegans* HLH-30 also functions under basal physiological conditions in mature neurons, where it promotes the expansion of endo-lysosomal degradative capacity during early adulthood. These findings raised the question of whether HLH-30 promotes lysosomal gene expression more broadly during early adulthood, and, more generally, whether its basal transcriptional functions depend on animal age. To address these questions, we analyzed the impact of *hlh-30* loss on the transcriptome at two larval stages, L1 and L4, and two adult ages, Day 3 and Day 6, in hermaphrodites grown under basal conditions.

**Results:** We identified modest effects of *hlh-30* loss on the transcriptome that varied by stage/age. Enrichment analyses of genes downregulated in *hlh-30* mutants identified functions related to defense response at L1 and in adulthood, and to cuticle development in adulthood. On the other hand, a role for *hlh-30* in the basal expression of autophagy genes was exclusively detected in L1 larvae. A subset of genes encoding cathepsins showed decreased expression in the adult *hlh-30* mutant; however, our results indicate that HLH-30 is not broadly required for basal expression of most lysosome biogenesis genes in adulthood. We also detected a trend toward reduced expression of genes involved in germline function at the L4 stage, when spermatogenesis occurs, and found that loss of *hlh-30* resulted in reduced sperm and progeny numbers. In addition, we found that *hlh-30* is required for full progeny survival through larval development. Finally, we identified a gene with increased expression at all four stages in the *hlh-30* mutant, the germline transcription factor-encoding *ztf-28.* Knockdown of *ztf-28* partially suppressed the reductions in progeny number and survival, suggesting that its increased expression contributes to these phenotypes.

**Conclusions:** This study reveals roles for HLH-30 in transcriptome regulation under basal growth conditions that vary in both magnitude and content by animal age. Further, it demonstrates a previously unappreciated requirement for HLH-30 in promoting progeny number and survival, broadening our understanding of the physiological roles of this conserved transcription factor.
