## Additional file 6 for "*Caenorhabditis elegans* HLH-30/TFEB has age-dependent effects on the transcriptome and is required for normal progeny number and larval survival under basal growth conditions"

### Sheet: README
Supplementary File 6. All enriched SEA motifs
This file lists every transcription factor motif enriched (SEA q < 0.05) in the promoters of the hlh-30(tm1978) vs WT DEGs of the 34-sample set (Fig. S10).
The control promoters of a stage were those of the genes with padj >= 0.05 at that stage, and for the all stages sets those with padj >= 0.05 at all four stages.
The test was SEA of MEME Suite 5.5.7.
Fig. S10 shows a motif only when the gene of its factor is expressed at that stage (column factor_expressed).
The file has 199 enriched motifs, and 181 of them have an expressed factor.
Sheets
Sheet	Rows	Description
Enriched motifs	199	One row per enriched motif and DEG set
Columns
Column	Description
stage	The stage of the DEG set (L1, L4, Day 3 or Day 6), or all stages for the union of the DEGs of the four stages (no motif was enriched at L4)
direction	up or down, the DEGs higher or lower in hlh-30(tm1978) than in WT
promoter_bp	The promoter length, 500 bp or 2,000 bp upstream of each TSS
database	JASPAR 2022 CORE nematodes (non-redundant) or CIS-BP 2.00 C. elegans
motif_id	The motif ID in its database
factor	The transcription factor of the motif
inferred	yes when the CIS-BP motif was inferred from a related DNA-binding domain
consensus	The consensus sequence of the motif
TP	Number of DEG promoters with a motif site
TP_percent	Percent of DEG promoters with a motif site
FP	Number of control promoters with a motif site
FP_percent	Percent of control promoters with a motif site
enrichment_ratio	SEA enrichment ratio (close to TP_percent divided by FP_percent)
q_value	SEA q value
factor_expressed	yes when the factor's gene has a mean DESeq2-normalized count of at least 10 over the samples of that stage (any stage for the all stages sets)
in_figure	yes for the rows of the 25 factors in Fig. S10, when the factor is expressed (the figure shows the smallest q of each factor for each DEG set and promoter length)

### Sheet: Enriched motifs
stage	direction	promoter_bp	database	motif_id	factor	inferred	consensus	TP	TP_percent	FP	FP_percent	enrichment_ratio	q_value	factor_expressed	in_figure
all stages	down	500	JASPAR 2022 CORE nematodes	MA1449.1	hlh-30	no	NRTCACGTGAYN	175	35.93	2240	18.79	1.92	6.05e-12	yes	yes
L1	down	500	JASPAR 2022 CORE nematodes	MA1449.1	hlh-30	no	NRTCACGTGAYN	54	17.59	863	5.79	3.08	1.98e-09	yes	yes
L1	down	500	CIS-BP 2.00 C. elegans	M08183_2.00	mdl-1	no	CACGTGAC	75	24.43	1477	9.91	2.49	1.98e-09	yes	yes
all stages	down	500	CIS-BP 2.00 C. elegans	M08183_2.00	mdl-1	no	CACGTGAC	126	25.87	1811	15.19	1.71	5.56e-06	yes	yes
L1	down	2000	CIS-BP 2.00 C. elegans	M08183_2.00	mdl-1	no	CACGTGAC	175	57	5442	36.53	1.56	9.52e-06	yes	yes
Day 6	down	500	CIS-BP 2.00 C. elegans	M00632_2.00	sptf-3	no	NYMCGCCCCY	57	28.08	2192	13.45	2.11	0.000132	yes	yes
all stages	down	500	CIS-BP 2.00 C. elegans	M00641_2.00	bcl-11	no	RNTGACCANH	127	26.08	2001	16.79	1.56	0.000267	yes	yes
all stages	up	500	CIS-BP 2.00 C. elegans	M02987_2.00	tag-97	yes	WACCCGGAAGTA	17	9.04	286	2.4	3.96	0.000703	no	no
all stages	up	500	JASPAR 2022 CORE nematodes	MA1439.1	elt-6	no	STGATAAN	81	43.09	3335	27.98	1.55	0.000703	yes	yes
L1	down	500	CIS-BP 2.00 C. elegans	M00936_2.00	ref-1	no	ACACGTGS	93	30.29	2761	18.53	1.65	0.000824	yes	yes
Day 6	down	500	JASPAR 2022 CORE nematodes	MA1449.1	hlh-30	no	NRTCACGTGAYN	93	45.81	4582	28.11	1.64	0.00103	yes	yes
Day 6	down	500	CIS-BP 2.00 C. elegans	M00617_2.00	klf-3	no	HYMCGCCCH	105	51.72	5392	33.08	1.57	0.00103	yes	yes
L1	down	500	CIS-BP 2.00 C. elegans	M00937_2.00	hlh-30	no	WCACGTGA	32	10.42	653	4.38	2.44	0.00111	yes	yes
all stages	down	500	CIS-BP 2.00 C. elegans	M00937_2.00	hlh-30	no	WCACGTGA	51	10.47	653	5.48	1.94	0.00139	yes	yes
all stages	down	500	CIS-BP 2.00 C. elegans	M00700_2.00	nhr-232	no	WTTGTGAYH	69	14.17	980	8.22	1.74	0.00139	yes	yes
all stages	down	500	CIS-BP 2.00 C. elegans	M00617_2.00	klf-3	no	HYMCGCCCH	110	22.59	1775	14.89	1.53	0.00139	yes	yes
all stages	down	500	CIS-BP 2.00 C. elegans	M08226_2.00	nhr-25	no	CAAGGTCA	74	15.2	1097	9.2	1.67	0.00191	yes	yes
all stages	up	500	CIS-BP 2.00 C. elegans	M00616_2.00	mnm-2	no	RCNBWTCHHH	125	66.49	6164	51.71	1.29	0.00197	yes	yes
all stages	down	2000	CIS-BP 2.00 C. elegans	M08183_2.00	mdl-1	no	CACGTGAC	250	51.33	4566	38.3	1.34	0.00213	yes	yes
all stages	down	500	CIS-BP 2.00 C. elegans	M00933_2.00	hlh-26	no	RACACGTGY	33	6.78	373	3.13	2.22	0.00231	no	no
all stages	up	500	CIS-BP 2.00 C. elegans	M03723_2.00	elf-1	yes	AACCCGGAAGTR	39	20.74	1293	10.85	1.95	0.00233	yes	yes
all stages	up	500	CIS-BP 2.00 C. elegans	M00617_2.00	klf-3	no	HYMCGCCCH	19	10.11	427	3.58	2.95	0.00233	yes	yes
all stages	up	500	CIS-BP 2.00 C. elegans	M00642_2.00	snai-1	no	CACCTGT	144	76.6	7563	63.44	1.21	0.00259	yes	yes
all stages	up	500	CIS-BP 2.00 C. elegans	M08066_2.00	crh-1	yes	NVTGACGTCABN	40	21.28	1371	11.5	1.89	0.00268	yes	yes
all stages	down	500	CIS-BP 2.00 C. elegans	M00667_2.00	end-1	no	NNHGATADNN	265	54.41	5098	42.76	1.27	0.00301	yes	yes
all stages	up	500	CIS-BP 2.00 C. elegans	M02408_2.00	nhr-67	yes	NGASGTCAADNN	114	60.64	5617	47.12	1.29	0.0034	yes	yes
L1	down	500	CIS-BP 2.00 C. elegans	M00935_2.00	mxl-3	no	ACACGTGG	75	24.43	2235	15	1.64	0.00374	yes	yes
all stages	down	2000	CIS-BP 2.00 C. elegans	M00612_2.00	ham-2	no	NNGCTWNNN	139	28.54	2360	19.8	1.45	0.0041	yes	yes
all stages	down	2000	CIS-BP 2.00 C. elegans	M02414_2.00	nhr-84	no	NRGTCACAAW	124	25.46	2069	17.36	1.48	0.0041	yes	yes
all stages	up	500	JASPAR 2022 CORE nematodes	MA1704.1	zip-8	no	HDATGACGTCA	167	88.83	9371	78.61	1.13	0.00416	yes	yes
Day 6	down	500	CIS-BP 2.00 C. elegans	M00642_2.00	snai-1	no	CACCTGT	21	10.34	625	3.83	2.81	0.00433	no	no
all stages	up	500	CIS-BP 2.00 C. elegans	M01296_2.00	nhr-120	yes	NRYRHCAHWD	126	67.02	6466	54.24	1.24	0.00491	yes	yes
all stages	down	500	CIS-BP 2.00 C. elegans	M03761_2.00	elt-2	yes	RMGATAAS	76	15.61	1189	9.97	1.58	0.00504	yes	yes
all stages	down	500	CIS-BP 2.00 C. elegans	M02416_2.00	sex-1	no	RAGGTCAM	266	54.62	5192	43.55	1.26	0.00534	yes	yes
all stages	down	500	CIS-BP 2.00 C. elegans	M08128_2.00	elt-3	no	TGATAAGA	273	56.06	5357	44.94	1.25	0.00534	yes	yes
all stages	down	500	CIS-BP 2.00 C. elegans	M02414_2.00	nhr-84	no	NRGTCACAAW	37	7.6	477	4	1.94	0.00534	yes	yes
all stages	down	500	JASPAR 2022 CORE nematodes	MA0542.1	elt-3	no	TCTTATCA	176	36.14	3279	27.51	1.32	0.00534	yes	yes
all stages	down	500	CIS-BP 2.00 C. elegans	M02422_2.00	nhr-41	yes	NRGGTCAH	236	48.46	4573	38.36	1.27	0.00534	yes	yes
all stages	down	500	CIS-BP 2.00 C. elegans	M00612_2.00	ham-2	no	NNGCTWNNN	74	15.2	1175	9.86	1.56	0.00534	yes	yes
all stages	down	500	CIS-BP 2.00 C. elegans	M00642_2.00	snai-1	no	CACCTGT	206	42.3	3927	32.94	1.29	0.00534	yes	yes
all stages	up	500	CIS-BP 2.00 C. elegans	M08226_2.00	nhr-25	no	CAAGGTCA	32	17.02	1075	9.02	1.93	0.00677	yes	yes
all stages	up	500	JASPAR 2022 CORE nematodes	MA0918.1	unc-62	no	NASCTGTCABNN	119	63.3	6077	50.98	1.25	0.00707	yes	no
all stages	up	500	CIS-BP 2.00 C. elegans	M01903_2.00	cey-1	no	NNNGRTRGD	184	97.87	10954	91.89	1.07	0.00707	yes	yes
all stages	up	500	CIS-BP 2.00 C. elegans	M00641_2.00	bcl-11	no	RNTGACCANH	186	98.94	11186	93.83	1.05	0.00707	yes	yes
all stages	up	500	CIS-BP 2.00 C. elegans	M00670_2.00	elt-7	no	NCTGATAACDNN	74	39.36	3350	28.1	1.41	0.00707	yes	no
all stages	up	500	CIS-BP 2.00 C. elegans	M03874_2.00	unc-42	yes	NTAATBNVATTAN	176	93.62	10223	85.76	1.09	0.00707	yes	no
all stages	down	500	CIS-BP 2.00 C. elegans	M00620_2.00	pat-9	no	NDGTGTAAWR	83	17.04	1371	11.5	1.5	0.00718	yes	no
all stages	up	500	JASPAR 2022 CORE nematodes	MA1701.1	elt-2	no	TTCTTATCAN	131	69.68	6912	57.98	1.2	0.00723	yes	no
all stages	up	500	CIS-BP 2.00 C. elegans	M01244_2.00	cog-1	yes	NWTAATKRN	185	98.4	11089	93.02	1.06	0.00745	yes	no
all stages	up	500	CIS-BP 2.00 C. elegans	M03776_2.00	alr-1	yes	TAATBNVATTA	152	80.85	8400	70.46	1.15	0.00745	yes	no
all stages	up	500	CIS-BP 2.00 C. elegans	M00601_2.00	zip-3	no	RTGAYGTVA	28	14.89	937	7.86	1.95	0.00745	yes	no
all stages	up	500	CIS-BP 2.00 C. elegans	M00606_2.00	zip-11	no	TGACGTMA	38	20.21	1433	12.02	1.72	0.00745	yes	no
all stages	up	500	CIS-BP 2.00 C. elegans	M00595_2.00	atf-7	no	DATGACGTVN	46	24.47	1848	15.5	1.6	0.00745	yes	no
all stages	up	500	CIS-BP 2.00 C. elegans	M08079_2.00	skn-1	no	AAAATGATGAYAAWW	61	32.45	2665	22.36	1.47	0.00745	yes	no
all stages	up	500	CIS-BP 2.00 C. elegans	M00516_2.00	tab-1	yes	NTAATBRNN	178	94.68	10444	87.61	1.08	0.00745	yes	no
all stages	up	500	CIS-BP 2.00 C. elegans	M01831_2.00	zip-8	no	RTTRCGYAAY	43	22.87	1692	14.19	1.64	0.00745	yes	yes
all stages	up	500	CIS-BP 2.00 C. elegans	M00592_2.00	atf-2	no	VTKRCGYAAT	96	51.06	4736	39.73	1.29	0.00805	yes	no
all stages	up	500	CIS-BP 2.00 C. elegans	M02396_2.00	unc-55	yes	NVRGGTCA	100	53.19	4990	41.86	1.28	0.00805	no	no
all stages	up	500	CIS-BP 2.00 C. elegans	M01973_2.00	F19F10.1	no	WMCGGAARH	133	70.74	7128	59.79	1.19	0.00805	no	no
all stages	up	500	CIS-BP 2.00 C. elegans	M00602_2.00	zip-7	no	TTACGTAATAHW	138	73.4	7473	62.69	1.17	0.00805	yes	no
all stages	up	500	JASPAR 2022 CORE nematodes	MA0542.1	elt-3	no	TCTTATCA	44	23.4	1767	14.82	1.61	0.00805	yes	yes
all stages	up	500	CIS-BP 2.00 C. elegans	M00686_2.00	nhr-1	no	AGTGATCA	181	96.28	10744	90.13	1.07	0.00836	yes	no
all stages	up	500	CIS-BP 2.00 C. elegans	M01974_2.00	fkh-2	yes	RTAAACAH	41	21.81	1627	13.65	1.63	0.00909	yes	no
all stages	up	500	CIS-BP 2.00 C. elegans	M02422_2.00	nhr-41	yes	NRGGTCAH	104	55.32	5281	44.3	1.25	0.00909	yes	yes
all stages	up	500	CIS-BP 2.00 C. elegans	M02426_2.00	egl-38	no	ACCGTGAYCAC	170	90.43	9833	82.48	1.1	0.00909	yes	no
L1	down	2000	CIS-BP 2.00 C. elegans	M00937_2.00	hlh-30	no	WCACGTGA	160	52.12	5629	37.78	1.38	0.0101	yes	yes
Day 6	down	500	CIS-BP 2.00 C. elegans	M08205_2.00	egl-27	no	YTGATAAG	86	42.36	4576	28.07	1.52	0.0104	yes	no
all stages	up	500	JASPAR 2022 CORE nematodes	MA0920.1	fkh-2	no	RTAAACAH	41	21.81	1647	13.82	1.61	0.0105	yes	no
all stages	up	500	CIS-BP 2.00 C. elegans	M08134_2.00	ceh-20	yes	NTGATTGACAGN	178	94.68	10515	88.21	1.07	0.0108	yes	no
all stages	up	500	CIS-BP 2.00 C. elegans	M02416_2.00	sex-1	no	RAGGTCAM	130	69.15	7003	58.75	1.18	0.0109	yes	yes
all stages	down	500	CIS-BP 2.00 C. elegans	M00936_2.00	ref-1	no	ACACGTGS	143	29.36	2651	22.24	1.33	0.0117	yes	yes
all stages	down	500	CIS-BP 2.00 C. elegans	M06435_2.00	nhr-91	yes	AAGGTCA	153	31.42	2865	24.03	1.31	0.0117	yes	no
all stages	down	500	CIS-BP 2.00 C. elegans	M08205_2.00	egl-27	no	YTGATAAG	169	34.7	3213	26.95	1.29	0.0118	yes	no
all stages	down	500	CIS-BP 2.00 C. elegans	M02484_2.00	sma-4	no	NBCCAGACANN	225	46.2	4439	37.24	1.24	0.0122	yes	no
L1	up	500	CIS-BP 2.00 C. elegans	M00617_2.00	klf-3	no	HYMCGCCCH	16	11.03	513	3.44	3.38	0.0125	yes	yes
all stages	down	500	CIS-BP 2.00 C. elegans	M00666_2.00	elt-6	no	VTGATAAN	241	49.49	4800	40.27	1.23	0.0127	yes	yes
all stages	down	500	JASPAR 2022 CORE nematodes	MA1439.1	elt-6	no	STGATAAN	187	38.4	3621	30.37	1.27	0.0128	yes	yes
Day 6	up	2000	CIS-BP 2.00 C. elegans	M08149_2.00	mef-2	yes	DDDCYAAAAATAGMW	2	6.06	4	0.02	320	0.0128	yes	no
all stages	up	500	CIS-BP 2.00 C. elegans	M01298_2.00	nhr-6	no	AAAKGTCA	128	68.09	6898	57.86	1.18	0.013	yes	no
L1	down	500	CIS-BP 2.00 C. elegans	M00700_2.00	nhr-232	no	WTTGTGAYH	48	15.64	1334	8.95	1.78	0.0135	yes	yes
all stages	up	500	CIS-BP 2.00 C. elegans	M08205_2.00	egl-27	no	YTGATAAG	169	89.89	9821	82.38	1.09	0.0142	yes	no
all stages	up	500	CIS-BP 2.00 C. elegans	M02185_2.00	unc-62	no	NTGACAKNW	164	87.23	9445	79.23	1.1	0.0146	yes	no
L1	down	500	JASPAR 2022 CORE nematodes	MA0545.1	hlh-1	no	SAACAGCTGNC	55	17.92	1609	10.8	1.68	0.0148	yes	no
all stages	down	500	JASPAR 2022 CORE nematodes	MA0545.1	hlh-1	no	SAACAGCTGNC	67	13.76	1103	9.25	1.5	0.0149	yes	no
all stages	up	500	JASPAR 2022 CORE nematodes	MA1703.1	pqm-1	no	HACTGATAASA	116	61.7	6150	51.59	1.2	0.0153	yes	no
all stages	up	500	CIS-BP 2.00 C. elegans	M01691_2.00	athp-3	no	NNWWWAW	181	96.28	10828	90.83	1.06	0.0153	yes	no
all stages	up	500	CIS-BP 2.00 C. elegans	M00632_2.00	sptf-3	no	NYMCGCCCCY	121	64.36	6479	54.35	1.19	0.0153	yes	yes
Day 6	up	500	CIS-BP 2.00 C. elegans	M08128_2.00	elt-3	no	TGATAAGA	15	45.45	2585	14.27	3.3	0.0155	yes	yes
Day 6	up	500	CIS-BP 2.00 C. elegans	M00642_2.00	snai-1	no	CACCTGT	33	100	13053	72.06	1.39	0.0155	no	no
Day 6	up	500	CIS-BP 2.00 C. elegans	M08226_2.00	nhr-25	no	CAAGGTCA	6	18.18	382	2.11	9.74	0.0155	yes	yes
Day 6	up	500	CIS-BP 2.00 C. elegans	M00661_2.00	dmd-9	no	ACCTTT	32	96.97	12058	66.57	1.46	0.0155	yes	no
Day 6	up	500	JASPAR 2022 CORE nematodes	MA1439.1	elt-6	no	STGATAAN	17	51.52	3530	19.49	2.72	0.0159	yes	yes
all stages	up	500	CIS-BP 2.00 C. elegans	M00695_2.00	nhr-70	no	KTTGTAGYCK	132	70.21	7223	60.59	1.16	0.0168	yes	no
all stages	up	500	JASPAR 2022 CORE nematodes	MA1444.1	cebp-1	no	ATTTCGTAATAW	15	7.98	434	3.64	2.32	0.0173	yes	no
all stages	up	500	CIS-BP 2.00 C. elegans	M00593_2.00	atf-5	no	NGMTGACGTMA	137	72.87	7574	63.53	1.15	0.0176	no	no
all stages	down	500	CIS-BP 2.00 C. elegans	M00689_2.00	nhr-7	no	AAAGAYCAM	23	4.72	279	2.34	2.09	0.0181	yes	no
Day 6	up	500	CIS-BP 2.00 C. elegans	M00670_2.00	elt-7	no	NCTGATAACDNN	14	42.42	2521	13.92	3.17	0.0188	yes	no
Day 6	up	500	CIS-BP 2.00 C. elegans	M00666_2.00	elt-6	no	VTGATAAN	18	54.55	4079	22.52	2.48	0.0188	yes	yes
Day 6	up	500	JASPAR 2022 CORE nematodes	MA1703.1	pqm-1	no	HACTGATAASA	24	72.73	7082	39.1	1.88	0.0194	yes	no
L1	up	500	CIS-BP 2.00 C. elegans	M02408_2.00	nhr-67	yes	NGASGTCAADNN	37	25.52	2166	14.54	1.79	0.023	yes	yes
L1	up	500	CIS-BP 2.00 C. elegans	M08134_2.00	ceh-20	yes	NTGATTGACAGN	63	43.45	4456	29.91	1.47	0.023	yes	no
L1	up	500	JASPAR 2022 CORE nematodes	MA0920.1	fkh-2	no	RTAAACAH	15	10.34	560	3.76	2.91	0.023	yes	no
L1	up	500	CIS-BP 2.00 C. elegans	M00670_2.00	elt-7	no	NCTGATAACDNN	134	92.41	12282	82.44	1.12	0.023	yes	no
L1	down	2000	CIS-BP 2.00 C. elegans	M00936_2.00	ref-1	no	ACACGTGS	156	50.81	5623	37.74	1.35	0.0232	yes	yes
Day 6	up	500	JASPAR 2022 CORE nematodes	MA1451.1	nhr-6	no	AAAKGTCA	27	81.82	8923	49.26	1.67	0.0237	yes	no
Day 6	up	500	CIS-BP 2.00 C. elegans	M01298_2.00	nhr-6	no	AAAKGTCA	25	75.76	7854	43.36	1.76	0.0237	yes	no
all stages	up	500	CIS-BP 2.00 C. elegans	M00709_2.00	daf-19	no	SGTTGCTADG	144	76.6	8105	67.99	1.13	0.0246	yes	no
all stages	down	500	CIS-BP 2.00 C. elegans	M00692_2.00	nhr-46	no	NDAGATCAA	108	22.18	1990	16.69	1.34	0.0259	yes	no
all stages	down	500	CIS-BP 2.00 C. elegans	M02417_2.00	nhr-145	no	NTTVTGHH	254	52.16	5188	43.52	1.2	0.0259	yes	no
L1	up	500	CIS-BP 2.00 C. elegans	M01974_2.00	fkh-2	yes	RTAAACAH	15	10.34	581	3.9	2.81	0.0259	yes	no
Day 6	down	500	CIS-BP 2.00 C. elegans	M03761_2.00	elt-2	yes	RMGATAAS	99	48.77	5660	34.72	1.41	0.0262	yes	yes
Day 6	down	500	CIS-BP 2.00 C. elegans	M00638_2.00	B0310.2	no	NNWHCCTCAN	25	12.32	976	5.99	2.13	0.0262	no	no
Day 6	down	500	CIS-BP 2.00 C. elegans	M00649_2.00	scrt-1	yes	NHYRHHNNH	72	35.47	3876	23.78	1.5	0.0262	yes	no
Day 6	up	500	JASPAR 2022 CORE nematodes	MA0542.1	elt-3	no	TCTTATCA	15	45.45	3208	17.71	2.66	0.0276	yes	yes
Day 6	up	500	CIS-BP 2.00 C. elegans	M08149_2.00	mef-2	yes	DDDCYAAAAATAGMW	1	3.03	0	0	1070	0.0276	yes	no
all stages	up	500	CIS-BP 2.00 C. elegans	M06435_2.00	nhr-91	yes	AAGGTCA	106	56.38	5626	47.19	1.2	0.0283	yes	no
all stages	up	500	CIS-BP 2.00 C. elegans	M00689_2.00	nhr-7	no	AAAGAYCAM	38	20.21	1615	13.55	1.52	0.0283	yes	no
all stages	up	500	CIS-BP 2.00 C. elegans	M00426_2.00	ceh-8	yes	NNTAATTRV	126	67.02	6925	58.09	1.16	0.0285	yes	no
all stages	down	500	CIS-BP 2.00 C. elegans	M01866_2.00	ztf-2	no	CYTGRAMCHN	160	32.85	3128	26.24	1.26	0.0296	yes	no
all stages	down	500	CIS-BP 2.00 C. elegans	M08063_2.00	hlh-1	no	VAACAGCTGNC	53	10.88	865	7.26	1.52	0.0296	yes	no
all stages	down	2000	CIS-BP 2.00 C. elegans	M00641_2.00	bcl-11	no	RNTGACCANH	190	39.01	3597	30.17	1.3	0.0298	yes	yes
L1	up	500	JASPAR 2022 CORE nematodes	MA1704.1	zip-8	no	HDATGACGTCA	130	89.66	11837	79.45	1.13	0.0304	yes	yes
all stages	up	500	CIS-BP 2.00 C. elegans	M00626_2.00	lsl-1	no	TACKGTAKYH	185	98.4	11281	94.63	1.04	0.0308	yes	no
Day 3	down	500	CIS-BP 2.00 C. elegans	M02416_2.00	sex-1	no	RAGGTCAM	51	94.44	9762	74.19	1.27	0.0308	yes	yes
L1	up	500	CIS-BP 2.00 C. elegans	M00665_2.00	lin-31	no	NTGTAAAYAAA	13	8.97	483	3.24	2.95	0.0311	yes	no
all stages	up	500	CIS-BP 2.00 C. elegans	M02415_2.00	nhr-86	no	KTGTAGTC	43	22.87	1905	15.98	1.46	0.0316	yes	no
Day 3	up	500	CIS-BP 2.00 C. elegans	M08226_2.00	nhr-25	no	CAAGGTCA	5	18.52	260	1.78	12	0.0319	yes	yes
Day 3	up	500	CIS-BP 2.00 C. elegans	M00608_2.00	ces-1	no	CCTGTTG	23	85.19	6922	47.35	1.81	0.0319	no	no
Day 3	up	500	CIS-BP 2.00 C. elegans	M01495_2.00	ast-1	yes	NRCCGGAARY	21	77.78	5807	39.72	1.98	0.0319	no	no
Day 3	up	500	CIS-BP 2.00 C. elegans	M02987_2.00	tag-97	yes	WACCCGGAAGTA	9	33.33	1152	7.88	4.53	0.0319	no	no
Day 3	up	500	CIS-BP 2.00 C. elegans	M03723_2.00	elf-1	yes	AACCCGGAAGTR	9	33.33	1211	8.28	4.31	0.0319	yes	yes
Day 3	up	500	JASPAR 2022 CORE nematodes	MA1451.1	nhr-6	no	AAAKGTCA	22	81.48	6884	47.09	1.74	0.0331	yes	no
Day 3	up	500	CIS-BP 2.00 C. elegans	M02390_2.00	nhr-134	yes	BTGTGWCY	21	77.78	6049	41.37	1.9	0.0331	yes	no
all stages	up	500	CIS-BP 2.00 C. elegans	M02154_2.00	ceh-7	yes	NTAATKRNNN	180	95.74	10838	90.92	1.05	0.0332	no	no
L1	down	500	CIS-BP 2.00 C. elegans	M00933_2.00	hlh-26	no	RACACGTGY	147	47.88	5430	36.45	1.32	0.0335	no	no
all stages	up	500	CIS-BP 2.00 C. elegans	M08063_2.00	hlh-1	no	VAACAGCTGNC	130	69.15	7236	60.7	1.14	0.0348	yes	no
all stages	up	500	JASPAR 2022 CORE nematodes	MA1438.1	atf-7	no	WRTGACGTSA	16	8.51	528	4.43	2.03	0.0348	yes	no
all stages	down	500	CIS-BP 2.00 C. elegans	M00703_2.00	nhr-142	no	RGTCACAA	21	4.31	265	2.22	2.02	0.0349	yes	no
Day 3	up	500	CIS-BP 2.00 C. elegans	M06434_2.00	nhr-239	yes	AAAGTCAMMVTRGM	3	11.11	92	0.63	22.5	0.035	no	no
Day 3	up	500	CIS-BP 2.00 C. elegans	M02388_2.00	nhr-23	yes	NRGGTCA	21	77.78	6158	42.12	1.87	0.035	yes	no
Day 3	up	500	JASPAR 2022 CORE nematodes	MA0918.1	unc-62	no	NASCTGTCABNN	21	77.78	6270	42.89	1.83	0.035	yes	no
Day 3	up	500	CIS-BP 2.00 C. elegans	M00661_2.00	dmd-9	no	ACCTTT	26	96.3	10038	68.66	1.4	0.035	yes	no
Day 3	up	500	CIS-BP 2.00 C. elegans	M00966_2.00	nsy-7	no	TTAAGGTA	22	81.48	7015	47.98	1.71	0.035	yes	no
Day 3	up	500	CIS-BP 2.00 C. elegans	M01296_2.00	nhr-120	yes	NRYRHCAHWD	2	7.41	45	0.31	34.1	0.035	yes	yes
Day 3	up	500	CIS-BP 2.00 C. elegans	M01298_2.00	nhr-6	no	AAAKGTCA	19	70.37	5529	37.82	1.89	0.035	yes	no
Day 3	up	500	CIS-BP 2.00 C. elegans	M02415_2.00	nhr-86	no	KTGTAGTC	9	33.33	1324	9.06	3.94	0.035	yes	no
Day 3	up	500	CIS-BP 2.00 C. elegans	M03928_2.00	nhr-85	yes	AWGTAGGTCAMN	11	40.74	2025	13.85	3.09	0.035	yes	no
all stages	down	500	CIS-BP 2.00 C. elegans	M03935_2.00	nhr-69	yes	RGGKCAAAGGTCA	386	79.26	8234	69.07	1.15	0.0352	yes	no
L1	up	500	CIS-BP 2.00 C. elegans	M00593_2.00	atf-5	no	NGMTGACGTMA	52	35.86	3637	24.41	1.49	0.0354	no	no
L1	up	500	JASPAR 2022 CORE nematodes	MA1701.1	elt-2	no	TTCTTATCAN	28	19.31	1586	10.65	1.86	0.0354	yes	no
Day 6	down	500	CIS-BP 2.00 C. elegans	M00612_2.00	ham-2	no	NNGCTWNNN	23	11.33	906	5.56	2.11	0.0363	yes	yes
Day 6	down	500	CIS-BP 2.00 C. elegans	M08298_2.00	klf-1	yes	GGCCMCGCCCH	59	29.06	3111	19.08	1.54	0.0363	yes	no
L1	down	2000	CIS-BP 2.00 C. elegans	M00665_2.00	lin-31	no	NTGTAAAYAAA	76	24.76	2448	16.43	1.52	0.0366	yes	no
Day 3	up	500	CIS-BP 2.00 C. elegans	M02416_2.00	sex-1	no	RAGGTCAM	7	25.93	876	5.99	4.76	0.0367	yes	yes
L1	up	500	CIS-BP 2.00 C. elegans	M00664_2.00	let-381	no	RTAAACAA	12	8.28	453	3.04	2.92	0.0367	yes	no
L1	up	500	CIS-BP 2.00 C. elegans	M08066_2.00	crh-1	yes	NVTGACGTCABN	28	19.31	1620	10.87	1.83	0.0367	yes	yes
L1	up	500	CIS-BP 2.00 C. elegans	M00632_2.00	sptf-3	no	NYMCGCCCCY	81	55.86	6491	43.57	1.29	0.0367	yes	yes
L1	up	500	CIS-BP 2.00 C. elegans	M08116_2.00	fkh-7	yes	RWGTAAACAVR	25	17.24	1390	9.33	1.91	0.0367	yes	no
L1	down	500	CIS-BP 2.00 C. elegans	M08063_2.00	hlh-1	no	VAACAGCTGNC	67	21.82	2167	14.55	1.52	0.0375	yes	no
L1	up	500	CIS-BP 2.00 C. elegans	M00516_2.00	tab-1	yes	NTAATBRNN	138	95.17	13092	87.88	1.08	0.0377	yes	no
L1	up	500	CIS-BP 2.00 C. elegans	M00601_2.00	zip-3	no	RTGAYGTVA	22	15.17	1179	7.91	1.99	0.0377	yes	no
L1	up	500	CIS-BP 2.00 C. elegans	M00606_2.00	zip-11	no	TGACGTMA	87	60	7172	48.14	1.25	0.0377	yes	no
L1	up	500	CIS-BP 2.00 C. elegans	M08298_2.00	klf-1	yes	GGCCMCGCCCH	15	10.34	680	4.56	2.4	0.0377	yes	no
L1	up	500	JASPAR 2022 CORE nematodes	MA1439.1	elt-6	no	STGATAAN	122	84.14	11048	74.16	1.14	0.0377	yes	yes
L1	up	500	CIS-BP 2.00 C. elegans	M00641_2.00	bcl-11	no	RNTGACCANH	143	98.62	13909	93.36	1.06	0.0381	yes	yes
all stages	up	500	JASPAR 2022 CORE nematodes	MA1451.1	nhr-6	no	AAAKGTCA	132	70.21	7392	62.01	1.13	0.0389	yes	no
all stages	down	500	CIS-BP 2.00 C. elegans	M00935_2.00	mxl-3	no	ACACGTGG	127	26.08	2443	20.49	1.28	0.039	yes	yes
all stages	up	500	CIS-BP 2.00 C. elegans	M08298_2.00	klf-1	yes	GGCCMCGCCCH	16	8.51	538	4.51	1.99	0.039	yes	no
all stages	up	500	CIS-BP 2.00 C. elegans	M00668_2.00	end-3	no	NNWGATAASV	128	68.09	7133	59.84	1.14	0.039	yes	no
all stages	up	500	CIS-BP 2.00 C. elegans	M00611_2.00	egl-43	no	NDCKCATCHY	140	74.47	7942	66.62	1.12	0.0397	yes	no
all stages	down	500	CIS-BP 2.00 C. elegans	M08066_2.00	crh-1	yes	NVTGACGTCABN	274	56.26	5715	47.94	1.18	0.0398	yes	yes
Day 3	up	500	CIS-BP 2.00 C. elegans	M02414_2.00	nhr-84	no	NRGTCACAAW	11	40.74	2002	13.69	3.13	0.0398	yes	yes
Day 3	up	500	CIS-BP 2.00 C. elegans	M06435_2.00	nhr-91	yes	AAGGTCA	5	18.52	483	3.3	6.47	0.0398	yes	no
Day 3	up	500	CIS-BP 2.00 C. elegans	M08066_2.00	crh-1	yes	NVTGACGTCABN	15	55.56	3701	25.31	2.26	0.0398	yes	yes
all stages	up	500	CIS-BP 2.00 C. elegans	M00930_2.00	hlh-10	no	CATATATG	87	46.28	4537	38.06	1.22	0.0406	yes	no
all stages	up	500	CIS-BP 2.00 C. elegans	M00687_2.00	nhr-3	no	WDAGDTCANN	49	26.06	2290	19.21	1.38	0.0406	yes	no
L1	up	500	CIS-BP 2.00 C. elegans	M00592_2.00	atf-2	no	VTKRCGYAAT	81	55.86	6600	44.3	1.27	0.0408	yes	no
Day 6	up	500	CIS-BP 2.00 C. elegans	M08205_2.00	egl-27	no	YTGATAAG	12	36.36	2287	12.63	3.03	0.041	yes	no
Day 6	up	500	CIS-BP 2.00 C. elegans	M08206_2.00	elt-1	no	GATAANVATCT	9	27.27	1497	8.26	3.56	0.041	yes	no
Day 6	up	500	CIS-BP 2.00 C. elegans	M06435_2.00	nhr-91	yes	AAGGTCA	6	18.18	597	3.3	6.24	0.041	yes	no
L1	up	500	CIS-BP 2.00 C. elegans	M02416_2.00	sex-1	no	RAGGTCAM	106	73.1	9258	62.14	1.18	0.0412	yes	yes
all stages	down	500	CIS-BP 2.00 C. elegans	M00690_2.00	nhr-34	no	NNAGWYCANN	232	47.64	4780	40.1	1.19	0.0413	yes	no
all stages	down	500	CIS-BP 2.00 C. elegans	M08298_2.00	klf-1	yes	GGCCMCGCCCH	138	28.34	2695	22.61	1.26	0.0413	yes	no
L1	up	500	CIS-BP 2.00 C. elegans	M00599_2.00	jun-1	no	ATGACTCAY	76	52.41	6119	41.07	1.28	0.0418	yes	no
all stages	down	500	CIS-BP 2.00 C. elegans	M00608_2.00	ces-1	no	CCTGTTG	40	8.21	633	5.31	1.58	0.0422	yes	no
Day 3	up	500	CIS-BP 2.00 C. elegans	M02396_2.00	unc-55	yes	NVRGGTCA	12	44.44	2417	16.53	2.81	0.0431	no	no
Day 6	up	500	CIS-BP 2.00 C. elegans	M02416_2.00	sex-1	no	RAGGTCAM	8	24.24	1095	6.05	4.37	0.0439	yes	yes
all stages	up	500	CIS-BP 2.00 C. elegans	M00697_2.00	odr-7	no	NWWTTGTAGHN	123	65.43	6839	57.37	1.14	0.0447	no	no
all stages	up	500	CIS-BP 2.00 C. elegans	M00659_2.00	dmd-5	no	AHWGTWDCNW	152	80.85	8799	73.81	1.1	0.0448	yes	no
all stages	up	500	CIS-BP 2.00 C. elegans	M00614_2.00	lin-48	no	HCCGTTAB	137	72.87	7773	65.2	1.12	0.0448	yes	no
Day 3	down	2000	CIS-BP 2.00 C. elegans	M00703_2.00	nhr-142	no	RGTCACAA	28	51.85	3164	24.05	2.19	0.0466	yes	no
Day 3	down	2000	CIS-BP 2.00 C. elegans	M02414_2.00	nhr-84	no	NRGTCACAAW	35	64.81	4452	33.83	1.93	0.0466	yes	yes
Day 6	down	500	CIS-BP 2.00 C. elegans	M00689_2.00	nhr-7	no	AAAGAYCAM	76	37.44	4289	26.31	1.43	0.0466	yes	no
all stages	down	500	CIS-BP 2.00 C. elegans	M02415_2.00	nhr-86	no	KTGTAGTC	89	18.28	1651	13.85	1.33	0.0467	yes	no
Day 6	up	500	CIS-BP 2.00 C. elegans	M00610_2.00	die-1	no	AWTTTAAAMN	3	9.09	121	0.67	17.5	0.0469	yes	no
L1	up	500	CIS-BP 2.00 C. elegans	M00668_2.00	end-3	no	NNWGATAASV	19	13.1	1012	6.79	2.01	0.0486	no	no
all stages	up	500	CIS-BP 2.00 C. elegans	M00615_2.00	lsy-2	no	NTACMGTAHH	158	84.04	9243	77.54	1.08	0.0499	yes	no
all stages	up	500	CIS-BP 2.00 C. elegans	M00700_2.00	nhr-232	no	WTTGTGAYH	27	14.36	1119	9.39	1.58	0.0499	yes	yes
all stages	up	500	CIS-BP 2.00 C. elegans	M02085_2.00	ttx-3	yes	NNNTAATKAN	187	99.47	11548	96.87	1.03	0.0499	yes	no
