## Additional file 8 - Supp tables for "*Caenorhabditis elegans* HLH-30/TFEB has age-dependent effects on the transcriptome and is required for normal progeny number and larval survival under basal growth conditions"

### Sheet: Table S1. Strains used
The following strains were obtained from CGC
Strain name	Genotype	Figure
N2		Fig. 1, 3-6, 9, S1-11
JIN1375	hlh-30(tm1978)IV
OH17942	tts-1(ot1234[tts-1p::SL1::tbb-2 5'UTR::GFP::H2B::loxP::sqt-1(d)::hygR::loxP::3xFLAG::tbb-2 3'UTR]) X	Fig. 2B, 2D
RW12281	ztf-28(st12281[ztf-28::TY1::EGFP::3xFLAG]) V	Fig. 8A-E
The following strains were generated in the Richardson Lab
Strain name	Genotype	Figure
PBT215	wrdSi23 [eft-3p::TIR1::F2A::mTagBFP2::AID::NLS::tbb-2 3'UTR] I; muIs253(eft-3p::sfGFP1-10::unc-54 3'UTR + Cbr-unc-119(+)) II; hlh-30(syb9347) IV	Fig. 6B, Supplement Table 2
PBT216	reSi2(col-10p::TIR1::F2A::mTagBFP2::AID::NLS::tbb-2 3'UTR), muIs253(eft-3p::sfGFP1-10::unc-54 3'UTR + Cbr-unc-119(+)) II; hlh-30(syb9347) IV	Supplement Table 2
PBT217	reSi3(unc-54p::TIR1::F2A::mTagBFP2::AID::NLS::tbb-2 3'UTR) I; muIs253(eft-3p::sfGFP1-10::unc-54 3'UTR + Cbr-unc-119(+)) II; hlh-30(syb9347) IV	Fig. 6C, S4F-H, Supplement Table 2
PBT218	reSi5(ges-1p::TIR1::F2A::mTagBFP2::AID::NLS::tbb-2 3'UTR) I; muIs253(eft-3p::sfGFP1-10::unc-54 3'UTR + Cbr-unc-119(+)) II; hlh-30(syb9347) IV	Supplement Table 2
PBT219	reSi7(rgef-1p::TIR1::F2A::mTagBFP2::AID::NLS::tbb-2 3'UTR) I; muIs253(eft-3p::sfGFP1-10::unc-54 3'UTR + Cbr-unc-119(+)) II; hlh-30(syb9347) IV	Supplement Table 2
PBT302	hlh-30(tm1978)-jsTi1493 carSi6(eft-3p::hlh-30-C cDNA::SL2::mTAGBFP2-AID-NLS::tbb-2 3’ UTR) IV	Fig. 5F-H, S4D-E
PBT330	hlh-30(tm1978) IV; ztf-28(st12281[ztf-28::TY1::EGFP::3xFLAG]) V	Fig. 8A-E
PBT333	hlh-30(tm1978) IV; tts-1(ot1234[tts-1p::SL1::tbb-2 5'UTR::GFP::H2B::loxP::sqt-1(d)::hygR::loxP::3xFLAG::tbb-2 3'UTR]) X	Fig. 2B, 2D
PBT359	muIs253(eft-3p::sfGFP1-10::unc-54 3'UTR + Cbr-unc-119(+)) II; cpr-4(syb11759[7XGFP11::nls::PEST::CPR-4] V	Fig. 2A, 2C
PBT???	muIs253(eft-3p::sfGFP1-10::unc-54 3'UTR + Cbr-unc-119(+)) II; hlh-30(tm1978)IV; cpr-4(syb11759[7XGFP11::nls::PEST::CPR-4] V	Fig. 2A, 2C
PBT???	hlh-30(tm1978)IV [JIN1375 4Xoutcross]	Fig. 1, 3-6, 9, S1-11
The following strain was generated at SunyBiotech
Strain name	Genotype	Figure
PHX9347	hlh-30(syb9347) IV	Supplement Table 2

### Sheet: Table S2. Trial AID experiment
Plate #	Strain	total progeny	total adult progeny	survival rate	total unfertilized oocyte	total femal germ cell	Note
2	hlh-30	219	219	1	42	261
3	hlh-30	242	114	0.471074	64	306
4	hlh-30	230	207	0.9	6	236
25	hlh-30	272	251	0.922794	119	391
26	hlh-30	284	271	0.954225	60	344
8	hypodermal AID	305	303	0.993443	141	446
27	hypodermal AID	227	217	0.955947	128	355
30	hypodermal AID	378	373	0.986772	31	409
37	hypodermal AID	284	278	0.978873	174	458
38	hypodermal AID	271	269	0.99262	82	353
1	intestinal AID	221	221	1	46	267
12	intestinal AID	260	260	1	91	351
16	intestinal AID	330	326	0.987879	43	373
34	intestinal AID	331	328	0.990937	101	432
35	intestinal AID	279	263	0.942652	67	346
5	muscle AID	293	292	0.996587	20	313
20	muscle AID	292	283	0.969178	123	415
23	muscle AID	299	260	0.869565	203	502
29	muscle AID	313	310	0.990415	35	348
40	muscle AID	238	229	0.962185	321	559
9	neuronal AID	250	246	0.984	2	252
19	neuronal AID	298	298	1	32	330
21	neuronal AID	227	226	0.995595	50	277
24	neuronal AID	326	325	0.996933	52	378
33	neuronal AID	290	268	0.924138	109	399
10	no TIR1 control	312	308	0.987179	37	349
14	no TIR1 control	281	273	0.97153	51	332
15	no TIR1 control	246	245	0.995935	21	267
22	no TIR1 control	322	322	1	6	328
39	no TIR1 control	349	334	0.95702	46	395
6	pan-somatic AID	281	281	1	17	298
17	pan-somatic AID	264	258	0.977273	10	274
18	pan-somatic AID	35	34	0.971429	0	35	outlier - died earlier
32	pan-somatic AID	229	210	0.917031	23	252
36	pan-somatic AID	264	250	0.94697	16	280
7	WT	297	295	0.993266	174	471
11	WT	225	225	1	10	235
13	WT	274	273	0.99635	293	567
28	WT	320	313	0.978125	92	412
31	WT	340	335	0.985294	272	612
